# Antigen-dependent activation of marginal zone B cells amplifies hypertension

**DOI:** 10.1101/2025.10.17.682980

**Authors:** Hericka B. Figueiredo Galvao, Maria Jelinic, Maggie Lieu, Vivian Tran, Buddhila Wickramasinghe, Jake N. Robertson, Tayla A. Gibson Hughes, Henry Diep, Asha Haslem, Mathew G. Lewsey, Alexander Bobik, Christopher G. Sobey, Tomasz J. Guzik, Grant R. Drummond, Antony Vinh

## Abstract

**Aims:** B cells contribute to the development of hypertension, yet, the specific B cell subsets involved, the mechanism underlying their activation, and the relevance of these responses to human disease remain poorly defined.

**Methods and results:** We used single-cell RNA sequencing, single-cell B cell receptor (BCR) VDJ sequencing, and high dimensional flow cytometry to characterise B cell responses in murine angiotensin II-induced hypertension. Chronic angiotensin II infusion in male and female mice increased systolic blood pressure and selectively expanded marginal zone B (MZB) cells, with evidence of antigen-dependent activation, including clonal BCR expansion, enrichment of IGHV1 B cell receptor variants, and increased expression of activation markers (CD69 and Nur77). Intercellular communication analyses revealed enhanced antigen-presentation signalling between MZB and CD8+ T cells in hypertensive mice. Activated MZB-like memory B cells also accumulated in the kidneys of hypertensive mice. Consistent with these findings, multiomic analysis of kidneys from patients with hypertensive chronic kidney disease (CKD) demonstrated an increase in memory B cells with a MZB phenotype and enrichment of antigen-presentation-linked communication with CD8+ T cells. Importantly, hypertensive responses to angiotensin II infusion were significantly blunted in mice lacking MZB cells (BAFF-R^-/-^).

**Conclusion:** Our findings identify MZB cells as a selectively activated, antigen-responsive B cell subset that amplified pathogenic immune responses in murine and human hypertension. By linking subset-specific BCR activation to immune cross-talk and disease causality, this study identifies MZB cells – and the (auto)antigens that activate them – as promising targets for precision immunomodulatory strategies in hypertension.
