## Supplementary file 1 for "Antigen-dependent activation of marginal zone B cells amplifies hypertension"

### Sheet: Summary_highlights
Note: This document and its associated sheets decribe the mean and standard error of the mean of different B cell populations and their activation markers from male and female mice infused with either vehicle or angiotensin II solutions. P values for row/column/interaction effects below 0.05 are shown in blue. * Indicates a post-hoc P value below 0.05 between same sex comparisons of vehicle and a…
Organ	Population	Vehicle male	Vehicle female	Angiotensin II male	Angiotensin II female	PANG	PSEX	PANG*SEX
Spleen	Tr1	1.598±0.100	1.809±0.133	1.299±0.094	1.736±0.139	0.1297	0.0104	0.3531
	CD9+ Tr1	0.007±0.001	0.008±0.001	0.012±0.003	0.015±0.003	0.0143	0.4942	0.6234
	CD9+ Tr2	0.079±0.018	0.076±0.007	0.147±0.031	0.210±0.036*	0.0017	0.3314	0.2741
	CD69+ Tr2	0.008±0.002	0.013±0.003	0.025±0.006	0.039±0.011	0.0085	0.2081	0.5546
	Nur77+ Tr2	0.030±0.006	0.024±0.010	0.073±0.025	0.055±0.015	0.0327	0.4768	0.7416
	B1 B cells	3.398±0.290	4.204±0.931	4.827±0.360	2.378±0.387	0.7248	0.1495	0.0059
	B1b	3.002±0.279	3.648±0.908	4.394±0.374	1.931±0.391	0.7699	0.107	0.0074
	Nur77+ B1b	0.022±0.005	0.014±0.003	0.029±0.006	0.012±0.003	0.5519	0.0066	0.3622
	CD27+ B1b	0.005±0.0005	0.004±0.0003	0.006±0.0010	0.008±0.0010	0.0056	0.4486	0.1591
	Nur77+ FoB	0.112±0.017	0.085±0.012	0.126±0.011	0.083±0.012	0.654	0.0111	0.5585
	MZB	4.011±0.288	4.455±0.308	5.462±0.530	5.304±0.463	0.0091	0.7345	0.4774
	CD9+ MZB	0.042±0.009	0.043±0.006	0.082±0.020	0.113±0.019*	0.0022	0.3322	0.3663
	CD69+ MZB	0.003±0.0006	0.005±0.0008	0.006±0.0014	0.008±0.0017	0.0211	0.2416	0.9741
	Nur77+ MZB	0.034±0.007	0.020±0.003	0.045±0.008	0.037±0.004	0.0129	0.0483	0.5984
	CD69+ PBs	0.003±0.001	0.008±0.002	0.005±0.001	0.010±0.002	0.3112	0.0041	0.8517
Bone marrow	Total B cells	46.183±1.588	43.472±1.341	44.677±0.869	40.396±1.281	0.089	0.0087	0.5709
	Mature B cells	23.878±1.265	21.234±0.951	23.653±1.662	20.737±1.119	0.7789	0.0352	0.9156
	B2 B cells	19.961±1.340	17.042±1.014	18.166±1.252	16.018±0.991	0.2252	0.0326	0.7379
	CD9+ B1a	0.019±0.002	0.030±0.002	0.019±0.003	0.026±0.004	0.6227	0.0051	0.5493
	Nur77+ B1a	0.007±0.002	0.010±0.002	0.004±0.001	0.007±0.001	0.1152	0.0327	0.8316
	B1b	3.468±0.148	3.614±0.206	3.841±0.196	4.120±0.273	0.0499	0.3346	0.7605
	circ. FoB	17.961±1.187	14.952±0.909	17.346±1.468	14.048±0.913	0.5074	0.0083	0.8994
	Nur77+ MZB-like	0.024±0.005	0.032±0.004	0.026±0.003	0.018±0.003	0.1434	0.995	0.0403
	ASCs	0.356±0.119	1.194±0.205	0.371±0.135	0.803±0.186	0.2684	0.0005	0.2321
	PBs	0.101±0.043	0.372±0.070	0.058±0.024	0.070±0.020	0.0015	0.0074	0.0135
	CD9+ PBs	0.016±0.007	0.032±0.007	0.003±0.001	0.004±0.001	0.0011	0.1469	0.1864
	CD69+ PBs	0.011±0.006	0.032±0.007	0.003±0.001	0.006±0.002	0.0046	0.0474	0.1162
	PCs	0.255±0.077	0.821±0.141#	0.268±0.088	0.589±0.121	0.3303	0.0003	0.2764
	CD9+ PCs	0.009±0.003	0.016±0.004	0.004±0.001	0.004±0.001	0.0128	0.2056	0.3156
	CD69+ PCs	0.023±0.009	0.059±0.012	0.023±0.008	0.046±0.011	0.503	0.0061	0.5204
Blood	Tr1	3.390±0.471	2.298±0.257	3.091±0.474	2.295±0.211	0.6674	0.0104	0.6732
	CD69+ Tr1	0.008±0.002	0.014±0.002	0.020±0.003*	0.015±0.003	0.0221	0.8104	0.0546
	CD69+ Tr2	0.096±0.015	0.143±0.026	0.183±0.036	0.182±0.035	0.043	0.4487	0.4277
	Nur77+ Tr2	0.150±0.034	0.171±0.030	0.464±0.089*#	0.192±0.054	0.004	0.0259	0.0107
	B1 B cells	1.288±0.285	1.301±0.157	0.726±0.088	0.940±0.140	0.0162	0.539	0.5849
	B1a	0.256±0.039	0.391±0.057	0.160±0.030	0.303±0.043	0.055	0.0049	0.9367
	CD9+ B1a	0.019±0.005	0.007±0.002#	0.007±0.001*	0.004±0.001	0.012	0.0176	0.1412
	CD69+ B1a	0.002±0.0009	0.003±0.0004	0.005±0.0008	0.006±0.0016	0.0447	0.4518	0.9403
	B1b	1.033±0.267	0.910±0.129	0.567±0.086	0.638±0.128	0.0321	0.8766	0.5618
	CD9+ B1b	0.036±0.006	0.030±0.007	0.019±0.004	0.019±0.004	0.0218	0.571	0.6121
	CD27+ circ. FoB	0.116±0.013*#	0.062±0.004	0.079±0.011	0.057±0.003	0.0159	<0.0001	0.0554
	MZB-like	3.935±0.565	2.815±0.260	3.217±0.500	2.336±0.123	0.1156	0.0107	0.7494
	Nur77+ MZB-like	0.031±0.009	0.038±0.007	0.056±0.009	0.031±0.005	0.2386	0.2185	0.0407
	ASCs	0.060±0.014	0.098±0.015	0.038±0.006	0.075±0.011	0.0887	0.0057	0.9599
	PBs	0.023±0.005	0.039±0.004#	0.019±0.001	0.035±0.004	0.3433	0.0004	0.9123
	CD9+ PBs	0.002±0.0005	0.002±0.0006	0.001±0.0004	0.004±0.0006#	0.4393	0.0412	0.0404
	PCs	0.037±0.010	0.059±0.012	0.019±0.005	0.046±0.009	0.1227	0.0156	0.7717
	CD9+ PCs	0.000±0.000	0.0003±0.0001	0.001±0.0003	0.0014±0.0002*#	0.0009	0.0206	0.195
Kidney	Total B cells	1.215±0.282	1.619±0.226	2.612±0.639	2.375±0.409	0.0258	0.8575	0.4935
	CD69+ Tr2	0.0006±0.0004	0.0030±0.0010	0.0041±0.0018	0.0020±0.0010	0.9902	0.3122	0.05
	Mature B cells	1.164±0.272	1.550±0.216	2.413±0.578	2.286±0.388	0.0255	0.7733	0.5443
	B2 B cells	0.696±0.185	1.096±0.186	1.747±0.458	1.724±0.327	0.02	0.5876	0.5436
	CD69+ B1a	0.004±0.002	0.005±0.0009	0.012±0.004	0.012±0.0025	0.008	0.9562	0.8126
	CD69+ B1b	0.011±0.004	0.026±0.006	0.012±0.003	0.019±0.004	0.4739	0.0209	0.4218
	Nur77+ B1b	0.017±0.005	0.007±0.003	0.029±0.008	0.013±0.006	0.1228	0.0286	0.5117
	CD27+ B1b	0.003±0.001	0.013±0.003#	0.001±0.001	0.005±0.001*	0.0305	0.0018	0.1069
	MZB-like	0.674±0.184	1.058±0.170	1.712±0.453	1.668±0.327	0.0182	0.6122	0.5247
	CD69+ MZB-like	0.022±0.007	0.032±0.009	0.074±0.021	0.063±0.015	0.0091	0.9745	0.4899
	Nur77+ MZB-like	0.043±0.013	0.033±0.006	0.125±0.030	0.082±0.029	0.0139	0.2959	0.5161
	CD27+ MZB-like	0.005±0.002	0.013±0.004	0.027±0.008	0.029±0.007	0.0125	0.506	0.6504
	CD69+ PBs	0.000±0.000	0.000±0.000	0.002±0.001	0.001±0.001	0.0155	0.7204	0.7204

### Sheet: Spleen
Population	Vehicle male	Vehicle female	Angiotensin II male	Angiotensin II female	PANG	PSEX	PANG*SEX
Total B cells	61.193±1.783	60.229±1.260	61.436±1.677	57.882±1.152	0.478	0.1319	0.3834
Immature B cells	9.979±0.795	10.113±0.570	9.500±0.511	9.319±0.495	0.2892	0.9685	0.7916
Tr1	1.598±0.100	1.809±0.133	1.299±0.094	1.736±0.139	0.1297	0.0104	0.3531
CD9+ Tr1	0.007±0.001	0.008±0.001	0.012±0.003	0.015±0.003	0.0143	0.4942	0.6234
CD69+ Tr1	0.001±0.0003	0.001±0.0003	0.002±0.0004	0.002±0.0004	0.4275	0.8419	0.9024
Nur77+ Tr1	0.003±0.001	0.003±0.001	0.004±0.001	0.003±0.001	0.5739	0.2941	0.4389
Tr2	7.276±0.606	7.270±0.465	7.163±0.404	6.680±0.406	0.4589	0.6046	0.6142
CD9+ Tr2	0.079±0.018	0.076±0.007	0.147±0.031	0.210±0.036*	0.0017	0.3314	0.2741
CD69+ Tr2	0.008±0.002	0.013±0.003	0.025±0.006	0.039±0.011	0.0085	0.2081	0.5546
Nur77+ Tr2	0.030±0.006	0.024±0.010	0.073±0.025	0.055±0.015	0.0327	0.4768	0.7416
Mature B cells	51.419±1.736	50.313±1.171	52.171±1.334	48.775±1.069	0.7683	0.097	0.3924
B1 B cells	3.398±0.290	4.204±0.931	4.827±0.360	2.378±0.387	0.7248	0.1495	0.0059
B2 B cells	47.732±1.748	45.791±1.515	46.942±1.277	46.206±1.177	0.896	0.3533	0.6747
B1a	0.396±0.037	0.489±0.059	0.385±0.050	0.448±0.041	0.5857	0.1083	0.7493
CD9+ B1a	0.005±0.001	0.005±0.001	0.006±0.001	0.006±0.001	0.4489	0.9524	0.7572
CD69+ B1a	0.020±0.005	0.022±0.006	0.018±0.003	0.028±0.005	0.7245	0.2325	0.4018
Nur77+ B1a	0.006±0.001	0.004±0.001	0.005±0.001	0.003±0.001	0.1822	0.1086	0.8061
B1b	3.002±0.279	3.648±0.908	4.394±0.374	1.931±0.391	0.7699	0.107	0.0074
CD9+ B1b	0.027±0.006	0.022±0.005	0.024±0.004	0.020±0.004	0.5968	0.38	0.9059
CD69+ B1b	0.011±0.002	0.014±0.004	0.019±0.003	0.014±0.003	0.1961	0.7402	0.1555
Nur77+ B1b	0.022±0.005	0.014±0.003	0.029±0.006	0.012±0.003	0.5519	0.0066	0.3622
CD27+ B1b	0.005±0.0005	0.004±0.0003	0.006±0.0010	0.008±0.0010	0.0056	0.4486	0.1591
FoB	42.168±1.705	39.744±1.759	39.826±1.091	39.259±1.328	0.3468	0.3198	0.5351
CD9+ FoB	0.114±0.021	0.154±0.021	0.143±0.024	0.157±0.019	0.4516	0.2027	0.5577
CD69+ FoB	0.092±0.010	0.123±0.014	0.101±0.009	0.107±0.006	0.7197	0.0718	0.24
Nur77+ FoB	0.112±0.017	0.085±0.012	0.126±0.011	0.083±0.012	0.654	0.0111	0.5585
CD27+ FoB	0.038±0.007	0.028±0.004	0.033±0.004	0.026±0.002	0.5044	0.0957	0.7922
MZB	4.011±0.288	4.455±0.308	5.462±0.530	5.304±0.463	0.0091	0.7345	0.4774
CD9+ MZB	0.042±0.009	0.043±0.006	0.082±0.020	0.113±0.019*	0.0022	0.3322	0.3663
CD69+ MZB	0.003±0.0006	0.005±0.0008	0.006±0.0014	0.008±0.0017	0.0211	0.2416	0.9741
Nur77+ MZB	0.034±0.007	0.020±0.003	0.045±0.008	0.037±0.004	0.0129	0.0483	0.5984
CD27+ MZB	0.004±0.0009	0.004±0.0006	0.006±0.0010	0.005±0.0009	0.1964	0.6784	0.6843
ASCs	0.301±0.091	0.390±0.069	0.366±0.059	0.423±0.095	0.5459	0.3687	0.8454
PBs	0.082±0.032	0.119±0.018	0.080±0.018	0.092±0.021	0.5261	0.2856	0.5989
CD9+ PBs	0.002±0.0006	0.004±0.001	0.002±0.0008	0.004±0.001	0.7597	0.0787	0.5181
CD69+ PBs	0.003±0.001	0.008±0.002	0.005±0.001	0.010±0.002	0.3112	0.0041	0.8517
Nur77+ PBs	0.0005±0.0002	0.001±0.0004	0.0013±0.0006	0.002±0.0005	0.1186	0.2733	0.9837
PCs	0.218±0.061	0.270±0.053	0.285±0.044	0.284±0.063	0.4754	0.6536	0.6398
CD9+ PCs	0.004±0.001	0.006±0.001	0.007±0.002	0.009±0.002	0.0503	0.2521	0.8518
CD69+ PCs	0.010±0.003	0.018±0.005	0.013±0.002	0.021±0.006	0.4302	0.0813	0.9536
Nur77+ PCs	0.001±0.0005	0.001±0.0003	0.001±0.0004	0.001±0.0003	0.5691	0.9984	0.976

### Sheet: Bone_marrow
Population	Vehicle male	Vehicle female	Angiotensin II male	Angiotensin II female	PANG	PSEX	PANG*SEX
Total B cells	46.183±1.588	43.472±1.341	44.677±0.869	40.396±1.281	0.089	0.0087	0.5709
Immature B cells	22.290±2.116	22.105±0.847	21.005±2.162	19.621±0.937	0.2438	0.6252	0.7086
Pre-BCR	16.161±1.706	16.205±0.718	15.111±1.927	14.342±0.804	0.291	0.7913	0.7669
CD9+ Pre-BCR	0.060±0.006	0.070±0.004	0.067±0.010	0.066±0.005	0.7913	0.4523	0.435
CD69+ Pre-BCR	0.050±0.009	0.038±0.005	0.071±0.011	0.056±0.017	0.1174	0.2797	0.8805
Nur77+ Pre-BCR	0.035±0.009	0.027±0.007	0.059±0.019	0.032±0.008	0.2308	0.1461	0.4429
Tr1	1.768±0.151	1.864±0.130	1.855±0.212	1.705±0.155	0.827	0.8725	0.4603
CD9+ Tr1	0.035±0.005	0.044±0.004	0.037±0.004	0.039±0.006	0.753	0.2901	0.4836
CD69+ Tr1	0.030±0.007	0.031±0.005	0.034±0.005	0.028±0.005	0.8538	0.6934	0.5649
Nur77+ Tr1	0.016±0.004	0.016±0.004	0.020±0.005	0.014±0.004	0.9206	0.5198	0.5468
Tr2	4.337±0.396	4.014±0.254	4.016±0.146	3.555±0.210	0.1398	0.1377	0.7923
CD9+ Tr2	0.127±0.013	0.138±0.011	0.128±0.008	0.129±0.012	0.719	0.6033	0.6711
CD69+ Tr2	0.125±0.014	0.128±0.015	0.129±0.015	0.123±0.019	0.9927	0.9208	0.7706
Nur77+ Tr2	0.118±0.020	0.101±0.010	0.105±0.014	0.096±0.015	0.5343	0.3976	0.809
Mature B cells	23.878±1.265	21.234±0.951	23.653±1.662	20.737±1.119	0.7789	0.0352	0.9156
B1 B cells	3.912±0.210	4.185±0.240	4.246±0.227	4.708±0.358	0.1255	0.1872	0.7317
B2 B cells	19.961±1.340	17.042±1.014	18.166±1.252	16.018±0.991	0.2252	0.0326	0.7379
B1a	0.443±0.106	0.571±0.078	0.334±0.053	0.419±0.072	0.1084	0.1907	0.7887
CD9+ B1a	0.019±0.002	0.030±0.002	0.019±0.003	0.026±0.004	0.6227	0.0051	0.5493
CD69+ B1a	0.012±0.002	0.023±0.005	0.017±0.003	0.020±0.003	0.8729	0.0633	0.3064
Nur77+ B1a	0.007±0.002	0.010±0.002	0.004±0.001	0.007±0.001	0.1152	0.0327	0.8316
B1b	3.468±0.148	3.614±0.206	3.841±0.196	4.120±0.273	0.0499	0.3346	0.7605
CD9+ B1b	0.127±0.018	0.161±0.018	0.138±0.014	0.146±0.016	0.8743	0.2096	0.4337
CD69+ B1b	0.158±0.024	0.211±0.025	0.165±0.014	0.223±0.036	0.7242	0.0504	0.929
Nur77+ B1b	0.073±0.013	0.068±0.011	0.080±0.012	0.060±0.007	0.9245	0.2468	0.4967
CD27+ B1b	0.269±0.034	0.305±0.041	0.298±0.037	0.312±0.038	0.6418	0.5195	0.7635
circ. FoB	17.961±1.187	14.952±0.909	17.346±1.468	14.048±0.913	0.5074	0.0083	0.8994
CD9+ circ. FoB	0.117±0.018	0.108±0.009	0.113±0.011	0.085±0.009	0.2524	0.1319	0.4476
CD69+ circ. FoB	0.171±0.018	0.207±0.022	0.209±0.023	0.165±0.016	0.9313	0.8494	0.0518
Nur77+ circ. FoB	0.160±0.023	0.171±0.045	0.209±0.038	0.140±0.029	0.7983	0.4113	0.2684
CD27+ circ. FoB	0.023±0.002	0.022±0.003	0.031±0.005	0.024±0.003	0.2265	0.2908	0.4125
MZB-like	1.382±0.152	1.464±0.139	1.416±0.159	1.394±0.114	0.8992	0.8315	0.7134
CD9+ MZB-like	0.026±0.007	0.032±0.004	0.027±0.003	0.026±0.003	0.5186	0.5263	0.3494
CD69+ MZB-like	0.047±0.008	0.063±0.006	0.049±0.009	0.055±0.010	0.6886	0.2026	0.561
Nur77+ MZB-like	0.024±0.005	0.032±0.004	0.026±0.003	0.018±0.003	0.1434	0.995	0.0403
CD27+ MZB-like	0.034±0.006	0.034±0.004	0.035±0.008	0.037±0.007	0.7853	0.8609	0.8383
ASCs	0.356±0.119	1.194±0.205	0.371±0.135	0.803±0.186	0.2684	0.0005	0.2321
PBs	0.101±0.043	0.372±0.070	0.058±0.024	0.070±0.020	0.0015	0.0074	0.0135
CD9+ PBs	0.016±0.007	0.032±0.007	0.003±0.001	0.004±0.001	0.0011	0.1469	0.1864
CD69+ PBs	0.011±0.006	0.032±0.007	0.003±0.001	0.006±0.002	0.0046	0.0474	0.1162
Nur77+ PBs	0.008±0.004	0.013±0.004	0.008±0.005	0.018±0.009	0.6509	0.2178	0.6798
PCs	0.255±0.077	0.821±0.141#	0.268±0.088	0.589±0.121	0.3303	0.0003	0.2764
CD9+ PCs	0.009±0.003	0.016±0.004	0.004±0.001	0.004±0.001	0.0128	0.2056	0.3156
CD69+ PCs	0.023±0.009	0.059±0.012	0.023±0.008	0.046±0.011	0.503	0.0061	0.5204
Nur77+ PCs	0.013±0.006	0.023±0.005	0.009±0.003	0.018±0.005	0.4083	0.0665	0.9657

### Sheet: Blood
Population	Vehicle male	Vehicle female	Angiotensin II male	Angiotensin II female	PANG	PSEX	PANG*SEX
Total B cells	52.567±2.270	55.208±0.890	55.374±3.194	50.502±1.872	0.6474	0.591	0.0766
Immature B cells	18.058±2.425	14.895±2.129	21.822±4.446	16.671±2.041	0.3163	0.1361	0.7175
Tr1	3.390±0.471	2.298±0.257	3.091±0.474	2.295±0.211	0.6674	0.0104	0.6732
CD9+ Tr1	0.341±0.087	0.157±0.045	0.158±0.029	0.168±0.030	0.1083	0.1031	0.0727
CD69+ Tr1	0.008±0.002	0.014±0.002	0.020±0.003*	0.015±0.003	0.0221	0.8104	0.0546
Nur77+ Tr1	0.016±0.005	0.024±0.005	0.023±0.008	0.019±0.004	0.8053	0.7141	0.279
Tr2	11.618±2.189	10.060±1.558	14.465±2.943	12.052±1.581	0.24	0.3332	0.8338
CD9+ Tr2	0.676±0.162	0.464±0.112	0.475±0.117	0.611±0.142	0.8439	0.7824	0.2099
CD69+ Tr2	0.096±0.015	0.143±0.026	0.183±0.036	0.182±0.035	0.043	0.4487	0.4277
Nur77+ Tr2	0.150±0.034	0.171±0.030	0.464±0.089*#	0.192±0.054	0.004	0.0259	0.0107
Mature B cells	37.031±4.178	40.305±2.174	33.427±4.299	33.817±1.685	0.1071	0.5532	0.6406
B1 B cells	1.288±0.285	1.301±0.157	0.726±0.088	0.940±0.140	0.0162	0.539	0.5849
B2 B cells	35.721±3.933	38.996±2.159	32.669±4.242	32.875±1.660	0.1304	0.5604	0.6077
B1a	0.256±0.039	0.391±0.057	0.160±0.030	0.303±0.043	0.055	0.0049	0.9367
CD9+ B1a	0.019±0.005	0.007±0.002#	0.007±0.001*	0.004±0.001	0.012	0.0176	0.1412
CD69+ B1a	0.002±0.0009	0.003±0.0004	0.005±0.0008	0.006±0.0016	0.0447	0.4518	0.9403
Nur77+ B1a	0.006±0.002	0.006±0.002	0.008±0.002	0.006±0.002	0.6804	0.47	0.427
B1b	1.033±0.267	0.910±0.129	0.567±0.086	0.638±0.128	0.0321	0.8766	0.5618
CD9+ B1b	0.036±0.006	0.030±0.007	0.019±0.004	0.019±0.004	0.0218	0.571	0.6121
CD69+ B1b	0.015±0.010	0.028±0.006	0.014±0.004	0.016±0.003	0.2991	0.261	0.3773
Nur77+ B1b	0.012±0.004	0.015±0.004	0.007±0.001	0.009±0.001	0.1389	0.4504	0.8223
CD27+ B1b	0.002±0.0010	0.003±0.0007	0.002±0.0004	0.003±0.0005	0.4354	0.1246	0.799
circ. FoB	31.326±4.117	35.656±2.054	29.072±4.236	30.072±1.598	0.1967	0.377	0.5797
CD9+ circ. FoB	0.545±0.091	0.376±0.058	0.330±0.050	0.523±0.121	0.7103	0.8959	0.0561
CD69+ circ. FoB	0.215±0.021	0.248±0.036	0.266±0.052	0.249±0.042	0.5112	0.8421	0.5232
Nur77+ circ. FoB	0.251±0.041	0.312±0.044	0.404±0.087	0.317±0.065	0.2025	0.8321	0.233
CD27+ circ. FoB	0.116±0.013*#	0.062±0.004	0.079±0.011	0.057±0.003	0.0159	<0.0001	0.0554
MZB-like	3.935±0.565	2.815±0.260	3.217±0.500	2.336±0.123	0.1156	0.0107	0.7494
CD9+ MZB-like	0.188±0.045	0.109±0.024	0.120±0.019	0.098±0.019	0.1512	0.0645	0.2886
CD69+ MZB-like	0.048±0.012	0.025±0.005	0.022±0.003	0.026±0.005	0.0923	0.2021	0.0769
Nur77+ MZB-like	0.031±0.009	0.038±0.007	0.056±0.009	0.031±0.005	0.2386	0.2185	0.0407
CD27+ MZB-like	0.025±0.008	0.020±0.004	0.017±0.005	0.021±0.006	0.5431	0.9762	0.4099
ASCs	0.060±0.014	0.098±0.015	0.038±0.006	0.075±0.011	0.0887	0.0057	0.9599
PBs	0.023±0.005	0.039±0.004#	0.019±0.001	0.035±0.004	0.3433	0.0004	0.9123
CD9+ PBs	0.002±0.0005	0.002±0.0006	0.001±0.0004	0.004±0.0006#	0.4393	0.0412	0.0404
CD69+ PBs	0.002±0.0009	0.004±0.0005	0.003±0.0006	0.008±0.0030	0.1221	0.0718	0.4273
Nur77+ PBs	0.002±0.0008	0.004±0.001	0.004±0.0009	0.004±0.001	0.3493	0.2156	0.1319
PCs	0.037±0.010	0.059±0.012	0.019±0.005	0.046±0.009	0.1227	0.0156	0.7717
CD9+ PCs	0.000±0.000	0.0003±0.0001	0.001±0.0003	0.0014±0.0002*#	0.0009	0.0206	0.195
CD69+ PCs	0.002±0.001	0.002±0.001	0.001±0.001	0.002±0.001	0.7326	0.4719	0.7074
Nur77+ PCs	0.003±0.001	0.006±0.001	0.006±0.002	0.006±0.002	0.3528	0.5486	0.4076

### Sheet: Kidney
Population	Vehicle male	Vehicle female	Angiotensin II male	Angiotensin II female	PANG	PSEX	PANG*SEX
Total B cells	1.215±0.282	1.619±0.226	2.612±0.639	2.375±0.409	0.0258	0.8575	0.4935
Immature B cells	0.051±0.011	0.069±0.017	0.052±0.014	0.090±0.021	0.5661	0.144	0.5929
Tr1	0.032±0.012	0.042±0.012	0.034±0.010	0.035±0.008	0.8051	0.5647	0.653
CD9+ Tr1	0.002±0.001	0.004±0.001	0.003±0.002	0.005±0.001	0.4738	0.0936	0.9667
CD69+ Tr1	0.002±0.0007	0.003±0.0010	0.003±0.0011	0.004±0.0010	0.6037	0.4212	0.9733
Nur77+ Tr1	0.000±0.000	0.000±0.000	0.000±0.000	0.000±0.000	NA	NA	NA
Tr2	0.021±0.004	0.023±0.005	0.024±0.009	0.028±0.007	0.5492	0.7	0.8415
CD9+ Tr2	0.002±0.0009	0.003±0.0010	0.004±0.0013	0.003±0.0010	0.4172	0.8315	0.5103
CD69+ Tr2	0.0006±0.0004	0.0030±0.0010	0.0041±0.0018	0.0020±0.0010	0.9902	0.3122	0.05
Nur77+ Tr2	0.0005±0.0005	0.0007±0.0003	0.000±0.000	0.000±0.000	0.0514	0.69	0.69
Mature B cells	1.164±0.272	1.550±0.216	2.413±0.578	2.286±0.388	0.0255	0.7733	0.5443
B1 B cells	0.622±0.131	0.519±0.059	0.677±0.136	0.562±0.072	0.64	0.296	0.9562
B2 B cells	0.696±0.185	1.096±0.186	1.747±0.458	1.724±0.327	0.02	0.5876	0.5436
B1a	0.116±0.022	0.121±0.026	0.101±0.017	0.126±0.030	0.8496	0.5471	0.6922
CD9+ B1a	0.007±0.001	0.012±0.002	0.014±0.004	0.016±0.004	0.1433	0.3547	0.7435
CD69+ B1a	0.004±0.002	0.005±0.0009	0.012±0.004	0.012±0.0025	0.008	0.9562	0.8126
Nur77+ B1a	0.003±0.001	0.001±0.0007	0.001±0.001	0.002±0.0010	0.8933	0.897	0.175
B1b	0.506±0.124	0.398±0.063	0.575±0.129	0.407±0.068	0.6948	0.1684	0.7658
CD9+ B1b	0.023±0.008	0.032±0.007	0.031±0.007	0.029±0.005	0.7085	0.5733	0.3969
CD69+ B1b	0.011±0.004	0.026±0.006	0.012±0.003	0.019±0.004	0.4739	0.0209	0.4218
Nur77+ B1b	0.017±0.005	0.007±0.003	0.029±0.008	0.013±0.006	0.1228	0.0286	0.5117
CD27+ B1b	0.003±0.001	0.013±0.003#	0.001±0.001	0.005±0.001*	0.0305	0.0018	0.1069
MZB-like	0.674±0.184	1.058±0.170	1.712±0.453	1.668±0.327	0.0182	0.6122	0.5247
CD9+ MZB-like	0.042±0.011	0.088±0.016	0.088±0.027	0.109±0.020	0.1096	0.1171	0.5459
CD69+ MZB-like	0.022±0.007	0.032±0.009	0.074±0.021	0.063±0.015	0.0091	0.9745	0.4899
Nur77+ MZB-like	0.043±0.013	0.033±0.006	0.125±0.030	0.082±0.029	0.0139	0.2959	0.5161
CD27+ MZB-like	0.005±0.002	0.013±0.004	0.027±0.008	0.029±0.007	0.0125	0.506	0.6504
ASCs	0.066±0.020	0.036±0.013	0.033±0.006	0.036±0.008	0.1893	0.3069	0.2138
PBs	0.007±0.002	0.007±0.004	0.008±0.002	0.008±0.003	0.728	0.9263	0.9139
CD9+ PBs	0.003±0.001	0.002±0.001	0.005±0.001	0.001±0.001	0.792	0.0614	0.3027
CD69+ PBs	0.000±0.000	0.000±0.000	0.002±0.001	0.001±0.001	0.0155	0.7204	0.7204
Nur77+ PBs	0.004±0.001	0.003±0.002	0.004±0.001	0.002±0.001	0.8077	0.1428	0.5813
PCs	0.035±0.009	0.029±0.009	0.021±0.005	0.032±0.005	0.4112	0.7198	0.2414
CD9+ PCs	0.020±0.005	0.021±0.006	0.012±0.003	0.026±0.005	0.7556	0.1161	0.1919
CD69+ PCs	0.007±0.003	0.005±0.002	0.003±0.001	0.002±0.001	0.0738	0.4135	0.4864
Nur77+ PCs	0.011±0.003	0.008±0.002	0.007±0.002	0.008±0.002	0.3708	0.7464	0.3006
