## Supplementary file 2 for "Antigen-dependent activation of marginal zone B cells amplifies hypertension"

### Sheet: Summary_highlights
Note: This document and its associated sheets decribe the mean and standard error of the mean of different B cell populations and their activation markers from mice infused with either vehicle or angiotensin II solutions. P values below 0.05 are shown in blue. Hypothesis testing: Unpaired student's T test
Organ	Population	Vehicle	Angiotensin II	P values
Spleen	CD9+ Tr1	0.007±0.001	0.014±0.002	0.012
	CD9+ Tr2	0.078±0.009	0.180±0.024	0.0015
	CD69+ Tr2	0.010±0.002	0.032±0.007	0.008
	Nur77+ Tr2	0.027±0.006	0.063±0.014	0.0326
	CD27+ B1b	0.004±0.0003	0.007±0.0007	0.0049
	MZB	4.243±0.213	5.380±1.642	0.0086
	CD9+ MZB	0.043±0.006	0.099±0.014	0.0016
	CD69+ MZB	0.004±0.0005	0.007±0.0011	0.0199
	Nur77+ MZB	0.027±0.004	0.041±0.004	0.0152
	CD9+ PCs	0.005±0.0008	0.008±0.0014	0.0476
Bone marrow	B1b	3.545±0.127	3.986±0.169	0.0458
	CD9+ PBs	0.024±0.005	0.003±0.001	0.0014
	CD69+ PBs	0.022±0.005	0.004±0.001	0.0065
	CD9+ PCs	0.012±0.003	0.004±0.0001	0.0129
Blood	CD69+ Tr1	0.01±0.002	0.02±0.002	0.0442
	CD69+ Tr2	0.12±0.017	0.18±0.025	0.0468
	Nur77+ Tr2	0.16±0.022	0.31±0.057	0.0234
	B1 B cells	1.30±0.150	0.85±0.090	0.0167
	CD9+ B1a	0.012±0.003	0.005±0.001	0.0412
	CD69+ B1a	0.003±0.0005	0.005±0.0009	0.0368
	B1b	0.96±0.136	0.61±0.081	0.0319
	CD9+ B1b	0.03±0.005	0.02±0.002	0.0221
	CD9+ PCs	0.0001±0.00006	0.0010±0.0002	0.0014
Kidney	Total B cells	1.43±0.180	2.49±0.364	0.0247
	Nur77+ Tr2	0.0006±0.0003	0.000±0.000	0.0286
	Mature B cells	1.369±0.173	2.351±0.335	0.024
	B2 B cells	0.91±0.137	1.735±0.271	0.019
	CD69+ B1a	0.005±0.001	0.012±0.002	0.0065
	CD27+ B1b	0.009±0.002	0.003±0.001	0.0366
	MZB-like	0.89±0.130	1.69±0.270	0.0185
	CD69+ MZB-like	0.03±0.006	0.07±0.012	0.0081
	Nur77+ MZB-like	0.04±0.006	0.10±0.021	0.015
	CD27+ MZB-like	0.01±0.002	0.03±0.005	0.0095
	CD69+ PBs	0.000±0.000	0.002±0.0005	0.0124

### Sheet: Spleen
Population	Vehicle	Angiotensin II	P values
Total B cells	60.69±1.053	59.58±1.049	0.4617
Immature B cells	10.05±0.470	9.406±0.348	0.272
Tr1	1.708±0.086	1.527±0.095	0.1664
CD9+ Tr1	0.007±0.001	0.014±0.002	0.012
CD69+ Tr1	0.001±0.0002	0.001±0.0003	0.4189
Nur77+ Tr1	0.003±0.0005	0.003±0.0006	0.5918
Tr2	7.273±0.368	6.911±0.285	0.4373
CD9+ Tr2	0.078±0.009	0.180±0.024	0.0015
CD69+ Tr2	0.010±0.002	0.032±0.007	0.008
Nur77+ Tr2	0.027±0.006	0.063±0.014	0.0326
Mature B cells	50.84±1.010	50.40±0.903	0.7461
B1 B cells	3.820±0.503	3.549±0.368	0.6625
B2 B cells	46.72±1.141	46.56±0.850	0.9116
B1a	0.4423±0.036	0.4192±0.032	0.6297
CD9+ B1a	0.005±0.001	0.006±0.001	0.4462
CD69+ B1a	0.0147±0.002	0.0191±0.002	0.1377
Nur77+ B1a	0.005±0.0008	0.004±0.0006	0.1788
B1b	3.340±0.488	3.109±0.373	0.7053
CD9+ B1b	0.025±0.004	0.021±0.003	0.5147
CD69+ B1b	0.013±0.002	0.017±0.002	0.2193
Nur77+ B1b	0.018±0.003	0.019±0.003	0.7294
CD27+ B1b	0.004±0.0003	0.007±0.0007	0.0049
FoB	40.90±1.227	39.53±0.850	0.3579
CD9+ FoB	0.1349±0.015	0.1503±0.015	0.4684
CD69+ FoB	0.1082±0.009	0.1040±0.005	0.6858
Nur77+ FoB	0.097±0.011	0.103±0.009	0.6512
CD27+ FoB	0.033±0.004	0.029±0.002	0.4725
MZB	4.243±0.213	5.380±1.642	0.0086
CD9+ MZB	0.043±0.006	0.099±0.014	0.0016
CD69+ MZB	0.004±0.0005	0.007±0.0011	0.0199
Nur77+ MZB	0.027±0.004	0.041±0.004	0.0152
CD27+ MZB	0.004±0.0005	0.005±0.0007	0.1986
ASCs	0.347±0.056	0.396±0.056	0.547
PBs	0.102±0.018	0.086±0.014	0.4899
CD9+ PBs	0.003±0.0007	0.003±0.0007	0.7216
CD69+ PBs	0.006±0.001	0.007±0.001	0.3969
Nur77+ PBs	0.0007±0.0002	0.0016±0.0004	0.0851
PCs	0.2454±0.0395	0.2846±0.0383	0.4801
CD9+ PCs	0.005±0.0008	0.008±0.0014	0.0476
CD69+ PCs	0.014±0.003	0.017±0.003	0.4395
Nur77+ PCs	0.0013±0.0003	0.0011±0.0003	0.5595

### Sheet: Bone_marrow
Population	Vehicle	Angiotensin II	P values
Total B cells	44.71±1.053	42.44±0.8943	0.1065
Immature B cells	22.19±1.071	20.28±1.126	0.2278
Pre-BCR	16.18±0.8708	14.71±0.9913	0.2739
CD9+ Pre-BCR	0.065±0.004	0.067±0.005	0.8181
CD69+ Pre-BCR	0.044±0.005	0.063±0.010	0.1136
Nur77+ Pre-BCR	0.031±0.005	0.037±0.007	0.4865
Tr1	1.818±0.097	1.776±0.128	0.7974
CD9+ Tr1	0.040±0.003	0.038±0.003	0.7255
CD69+ Tr1	0.030±0.004	0.031±0.003	0.8713
Nur77+ Tr1	0.016±0.002	0.017±0.003	0.9405
Tr2	4.168±0.228	3.775±0.136	0.1386
CD9+ Tr2	0.133±0.008	0.129±0.007	0.7151
CD69+ Tr2	0.126±0.010	0.126±0.011	0.9967
Nur77+ Tr2	0.109±0.011	0.100±0.010	0.5361
Mature B cells	22.49±0.817	22.13±1.012	0.7852
B1 B cells	4.055±0.160	4.487±0.217	0.1216
B2 B cells	18.43±0.872	16.99±0.800	0.2307
B1a	0.510±0.065	0.376±0.045	0.0996
CD9+ B1a	0.025±0.002	0.023±0.002	0.6262
CD69+ B1a	0.018±0.003	0.018±0.002	0.9847
Nur77+ B1a	0.008±0.001	0.006±0.001	0.134
B1b	3.545±0.127	3.986±0.169	0.0458
CD9+ B1b	0.145±0.013	0.142±0.010	0.8442
CD69+ B1b	0.186±0.018	0.197±0.021	0.6939
Nur77+ B1b	0.071±0.008	0.069±0.007	0.9016
CD27+ B1b	0.288±0.026	0.305±0.026	0.6462
circ. FoB	16.38±0.795	15.63±0.899	0.5335
CD9+ circ. FoB	0.113±0.010	0.098±0.007	0.2449
CD69+ circ. FoB	0.191±0.015	0.186±0.014	0.8267
Nur77+ circ. FoB	0.166±0.026	0.173±0.024	0.842
CD27+ circ. FoB	0.023±0.002	0.027±0.003	0.2355
MZB-like	1.425±0.101	1.404±0.094	0.8829
CD9+ MZB-like	0.029±0.004	0.026±0.002	0.4874
CD69+ MZB-like	0.055±0.005	0.051±0.007	0.6667
Nur77+ MZB-like	0.028±0.003	0.022±0.002	0.1282
CD27+ MZB-like	0.034±0.004	0.036±0.005	0.7655
ASCs	0.795±0.151	0.587±0.122	0.2882
PBs	0.243±0.051	0.063±0.016	0.0041
CD9+ PBs	0.024±0.005	0.003±0.001	0.0014
CD69+ PBs	0.022±0.005	0.004±0.001	0.0065
Nur77+ PBs	0.002±0.0009	0.002±0.0005	0.7079
PCs	0.552±0.103	0.429±0.081	0.3485
CD9+ PCs	0.012±0.003	0.004±0.0001	0.0129
CD69+ PCs	0.041±0.008	0.035±0.007	0.5688
Nur77+ PCs	0.018±0.004	0.014±0.003	0.392

### Sheet: Blood
Population	Vehicle	Angiotensin II	P values
Total B cells	54.10±1.092	52.55±1.766	0.4624
Immature B cells	16.32±1.599	18.84±2.221	0.3592
Tr1	2.79±0.277	2.63±0.244	0.67
CD9+ Tr1	0.24±0.049	0.16±0.021	0.1728
CD69+ Tr1	0.01±0.002	0.02±0.002	0.0442
Nur77+ Tr1	0.02±0.004	0.02±0.004	0.9447
Tr2	10.76±1.281	13.07±1.517	0.2511
CD9+ Tr2	0.56±0.096	0.55±0.095	0.9666
CD69+ Tr2	0.12±0.017	0.18±0.025	0.0468
Nur77+ Tr2	0.16±0.022	0.31±0.057	0.0234
Mature B cells	38.84±2.194	33.65±1.985	0.0892
B1 B cells	1.30±0.150	0.85±0.090	0.0167
B2 B cells	37.52±2.103	32.79±1.958	0.1088
B1a	0.33±0.039	0.24±0.032	0.089
CD9+ B1a	0.012±0.003	0.005±0.001	0.0412
CD69+ B1a	0.003±0.0005	0.005±0.0009	0.0368
Nur77+ B1a	0.006±0.001	0.007±0.001	0.7424
B1b	0.96±0.136	0.61±0.081	0.0319
CD9+ B1b	0.03±0.005	0.02±0.002	0.0221
CD69+ B1b	0.02±0.006	0.02±0.003	0.2332
Nur77+ B1b	0.014±0.003	0.008±0.001	0.1184
CD27+ B1b	0.003±0.0006	0.002±0.0004	0.4611
circ. FoB	33.71±2.163	29.65±1.942	0.1726
CD9+ circ. FoB	0.46±0.055	0.44±0.075	0.8766
CD69+ circ. FoB	0.23±0.021	0.26±0.032	0.5493
Nur77+ circ. FoB	0.28±0.030	0.35±0.052	0.2519
CD27+ circ. FoB	0.09±0.010	0.07±0.005	0.067
MZB-like	3.32±0.311	2.71±0.237	0.1285
CD9+ MZB-like	0.14±0.024	0.11±0.013	0.2452
CD69+ MZB-like	0.04±0.006	0.02±0.003	0.1492
Nur77+ MZB-like	0.04±0.005	0.04±0.005	0.4862
CD27+ MZB-like	0.02±0.004	0.02±0.004	0.638
ASCs	0.08±0.011	0.06±0.007	0.1168
PBs	0.03±0.004	0.03±0.003	0.4196
CD9+ PBs	0.002±0.0004	0.003±0.0005	0.3553
CD69+ PBs	0.003±0.0005	0.004±0.0006	0.0743
Nur77+ PBs	0.003±0.0007	0.004±0.0007	0.4452
PCs	0.05±0.008	0.03±0.006	0.1696
CD9+ PCs	0.0001±0.00006	0.0010±0.0002	0.0014
CD69+ PCs	0.0006±0.0001	0.0007±0.0001	0.781
Nur77+ PCs	0.005±0.0009	0.006±0.0014	0.3723

### Sheet: Kidney
Population	Vehicle	Angiotensin II	P values
Total B cells	1.43±0.180	2.49±0.364	0.0247
Immature B cells	0.06±0.010	0.07±0.015	0.4135
Tr1	0.04±0.008	0.03±0.006	0.7665
CD9+ Tr1	0.003±0.0006	0.004±0.0010	0.4535
CD69+ Tr1	0.003±0.0007	0.003±0.0007	0.5718
Nur77+ Tr1	0.000±0.000	0.000±0.000	NA
Tr2	0.02±0.003	0.03±0.005	0.4831
CD9+ Tr2	0.003±0.0008	0.004±0.0008	0.4623
CD69+ Tr2	0.002±0.0007	0.003±0.0009	0.4565
Nur77+ Tr2	0.0006±0.0003	0.000±0.000	0.0286
Mature B cells	1.369±0.173	2.351±0.335	0.024
B1 B cells	0.57±0.069	0.62±0.075	0.6363
B2 B cells	0.91±0.137	1.735±0.271	0.019
B1a	0.12±0.017	0.11±0.017	0.8428
CD9+ B1a	0.009±0.001	0.015±0.003	0.143
CD69+ B1a	0.005±0.001	0.012±0.002	0.0065
Nur77+ B1a	0.002±0.0006	0.002±0.0007	0.8044
B1b	0.45±0.067	0.49±0.072	0.7027
CD9+ B1b	0.03±0.005	0.03±0.004	0.7937
CD69+ B1b	0.02±0.004	0.02±0.003	0.4922
Nur77+ B1b	0.011±0.003	0.020±0.005	0.1535
CD27+ B1b	0.009±0.002	0.003±0.001	0.0366
MZB-like	0.89±0.130	1.69±0.270	0.0185
CD9+ MZB-like	0.07±0.011	0.10±0.016	0.1461
CD69+ MZB-like	0.03±0.006	0.07±0.012	0.0081
Nur77+ MZB-like	0.04±0.006	0.10±0.021	0.015
CD27+ MZB-like	0.01±0.002	0.03±0.005	0.0095
ASCs	0.05±0.013	0.03±0.005	0.1709
PBs	0.007±0.002	0.008±0.002	0.7241
CD9+ PBs	0.003±0.0008	0.003±0.001	0.7621
CD69+ PBs	0.000±0.000	0.002±0.0005	0.0124
Nur77+ PBs	0.003±0.001	0.003±0.001	0.849
PCs	0.03±0.006	0.03±0.004	0.3962
CD9+ PCs	0.02±0.004	0.02±0.003	0.81
CD69+ PCs	0.006±0.002	0.003±0.001	0.0628
Nur77+ PCs	0.010±0.002	0.008±0.001	0.3744
